# Time-Resolved Analysis of the Cell Wall Proteome in *Saccharomyces cerevisiae* S288c During Batch Fermentation

**DOI:** 10.64898/2026.01.05.697623

**Authors:** Marie Yammine, Antoine Picavet, Emmanuel Poilpré, Fabrice Bray, Stéphanie Flament, Isabelle Mouly, Christian Rolando

**Author notes:** Correspondance : M.Y. -; C.R. –. Institut Pasteur, Université Paris Cité, and CNRS UAR2024, Mass Spectrometry for Biology, Paris, France.

## Abstract

The yeast cell wall is a highly dynamic and multifunctional structure that is essential for maintaining cellular integrity, protecting against environmental stresses, and enabling adhesion, signaling, and interactions with the surrounding environment. Its chemical composition and organization are strongly influenced by external factors such as temperature, pH, nutrient availability and their delivery mode. In batch culture systems, yeast cells grow in a closed environment with limited nutrients, leading to well-defined growth phases that reflect major metabolic transitions. While global proteomic changes during these phases have been described, the temporal regulation of cell wall protein (CWP) expression remains insufficiently characterized.

In this study, the temporal remodeling of the cell wall proteome of *Saccharomyces cerevisiae* S288c was examined during batch cultivation in rich medium over 24 hours. A classical proteomics workflow was applied to analyze CWPs from samples collected at multiple time points over the cultivation period. The analysis revealed substantial qualitative and quantitative changes in CWPs expression linked to metabolic shifts between growth phases. Proteins involved in cell wall remodeling and glycoprotein biosynthesis were particularly enriched at the initial sampling point (b-T0h), corresponding to the transition from flask cultivation to bioreactor conditions, and overall CWP abundance was highest during this early growth stage.

Time-resolved quantitative, transcription factor, and functional enrichment analyses revealed coordinated regulation of cell wall adaptation. Stationary-phase specific protein markers linked to glucose depletion were identified, offering insight into nutrient-limited remodeling. Comparisons with previous studies showed variability driven by strain differences, culture conditions, and methodological approaches.
