## Supplemental Table 1 for "Time-Resolved Analysis of the Cell Wall Proteome in *Saccharomyces cerevisiae* S288c During Batch Fermentation"

### Sheet: Copy
b-T0h-R1	b-T0h-R2	b-T0h-R3	b-T4h-R1	b-T4h-R2	b-T4h-R3	b-T7.5h-R1	b-T7.5h-R2	b-T7.5h-R3	b-T9h-R1	b-T9h-R2	b-T9h-R3	b-T24h-R1	b-T24h-R2	b-T24h-R3	Name
NaN	0.858507	0.885871	0.510867	0.537646	0.549983	0.516809	0.512709	0.570205	0.42706	0.412824	0.498315	0.270993	0.286013	0.274794	b-T0h-R1
0.858507	NaN	0.871566	0.558739	0.582215	0.593525	0.561229	0.558317	0.599584	0.48906	0.483817	0.547036	0.331316	0.343237	0.337546	b-T0h-R2
0.885871	0.871566	NaN	0.53401	0.547556	0.553873	0.531851	0.532993	0.583881	0.455081	0.441851	0.524203	0.299748	0.316521	0.303322	b-T0h-R3
0.510867	0.558739	0.53401	NaN	0.894652	0.84294	0.862766	0.862781	0.829083	0.801916	0.802645	0.792467	0.61354	0.624267	0.616509	b-T4h-R1
0.537646	0.582215	0.547556	0.894652	NaN	0.878903	0.856979	0.864543	0.851196	0.811375	0.82324	0.817372	0.624596	0.632631	0.632368	b-T4h-R2
0.549983	0.593525	0.553873	0.84294	0.878903	NaN	0.812688	0.830791	0.824829	0.778885	0.770602	0.783028	0.598003	0.602442	0.599185	b-T4h-R3
0.516809	0.561229	0.531851	0.862766	0.856979	0.812688	NaN	0.884643	0.854197	0.843742	0.841435	0.830297	0.642863	0.660904	0.650222	b-T7.5h-R1
0.512709	0.558317	0.532993	0.862781	0.864543	0.830791	0.884643	NaN	0.874112	0.851119	0.839133	0.849061	0.674171	0.6803	0.681412	b-T7.5h-R2
0.570205	0.599584	0.583881	0.829083	0.851196	0.824829	0.854197	0.874112	NaN	0.80431	0.787791	0.844765	0.618384	0.619572	0.614481	b-T7.5h-R3
0.42706	0.48906	0.455081	0.801916	0.811375	0.778885	0.843742	0.851119	0.80431	NaN	0.891321	0.867535	0.753162	0.755547	0.754936	b-T9h-R1
0.412824	0.483817	0.441851	0.802645	0.82324	0.770602	0.841435	0.839133	0.787791	0.891321	NaN	0.860909	0.75729	0.752533	0.759748	b-T9h-R2
0.498315	0.547036	0.524203	0.792467	0.817372	0.783028	0.830297	0.849061	0.844765	0.867535	0.860909	NaN	0.731696	0.733471	0.728899	b-T9h-R3
0.270993	0.331316	0.299748	0.61354	0.624596	0.598003	0.642863	0.674171	0.618384	0.753162	0.75729	0.731696	NaN	0.897592	0.90782	b-T24h-R1
0.286013	0.343237	0.316521	0.624267	0.632631	0.602442	0.660904	0.6803	0.619572	0.755547	0.752533	0.733471	0.897592	NaN	0.906745	b-T24h-R2
0.274794	0.337546	0.303322	0.616509	0.632368	0.599185	0.650222	0.681412	0.614481	0.754936	0.759748	0.728899	0.90782	0.906745	NaN	b-T24h-R3
