## Supplemental Table 6 for "Time-Resolved Analysis of the Cell Wall Proteome in *Saccharomyces cerevisiae* S288c During Batch Fermentation"

### Sheet: Readme
Table S6	Comparison of CWP sequence coverage (%) between our dataset and the values reported by Murphy et al. (21) and den Ridder et al. (22). The table presents the maximum and median sequence coverage (%) for each protein across all experimental conditions within each study. CWPs exclusively localized to the cell wall are highlighted in yellow, whereas those with possible localization in other organelle…

### Sheet: Feuil1
Accession SGD	Accession Uniprot	Protein name	Our study (Median)	Our study (Max)	Murphy study (Median)	Murphy study (Max)	Den Ridder study (Median)	Den Ridder study (Max)
YMR186W	P15108	HSC82p	57.3333	61	59.6454	62.8369	49	51
YPL240C	P02829	HSP82p	56	57	55.9238	59.0973	45.5	49
YGR192C	P00359	TDH3p	93.1667	95.6667	41.5663	68.0723	80	81
YJL052W	P00360	TDH1p	79.6667	95.3333	56.6265	75.9036	57.5	61
YKL157W	P32454	APE2p	16.1667	28.6667	52.3109	57.3529	12	16
YKL060C	P14540	FBA1p	47.6667	74	55.0139	55.1532	42	53
YBR162C	P38288	TOS1p	5	9	19.1209	22.6374
YHR107C	P32468	CDC12p	33	39			9.5	14
YOR301W	Q08760	RAX1p	9.33333	9.33333	7.35632	7.58621
YKR042W	P36135	UTH1p	9	15	9.58904	16.9863	8	20
YJR009C	P00358	TDH2p	80	95.6667	35.5422	65.6627	72	89
YDR321W	P38986	ASP1p	12.6667	24.6667	32.8084	37.2703	11	13
YLR314C	P32457	CDC3p	10.6667	19.3333	40.7692	43.0769	6	10
YJR076C	P32458	CDC11p	7.5	9.5	15.7831	19.5181
YJR091C	P47135	JSN1p	4	4	8.43263	8.70761
YBL016W	P16892	FUS3p	9	9	16.9972	20.3966	6	6
YLR377C	P09201	FBP1p	7	35.3333	29.1667	39.9425	43.5	62
YLR084C	Q12465	RAX2p			3.03	3.03
YDR144C	P53379	MKC7p			7.88789	10.91
YJR092W	P47136	BUD4p			6.49762	10.3
YMR008C	P39105	PLB1p			7.37867	9.33735	7	10
YGR040W	P14681	KSS1p			14.6724	23.91
YHR155W	P38851	YSP1p			2.10896	2.10896
YLR390W-A	O13547	CCW14p	18	18	14.0756	18.0672
YGR279C	P53334	SCW4p	12.8333	45.6667	22.6684	23.3161	25.5	36
YJL159W	P32478	HSP150p	20	53	18.4019	18.4019
YKL096W	P28319	CWP1p	22.8333	35	19.4561	23.431
YMR215W	Q03655	GAS3p	12	31	25.6679	27.8626	7	9
YJR004C	P20840	SAG1p	10.6667	14
YKL164C	Q03178	PIR1p	18	42.3333
YMR307W	P22146	GAS1p	7.5	16.6667	18.6941	18.9624	11	12
YLL024C	P10592	SSA2p	79.6667	84.3333	64.554	69.0141	55	59
YAL005C	P10591	SSA1p	78.5	92	62.1495	69.6262	55.5	62
YJL158C	P47001	CIS3p	13.3333	15	7.92952	11.4537	8	8
YEL040W	P32623	UTR2p	6	7.33333	10.4925	10.4925	6	6
YOL030W	Q08193	GAS5p	14	20	11.157	15.0826	6	10
YGR189C	P53301	CRH1p	6	9.66667	4.14201	6.1144
YBR078W	P38248	ECM33p	7	9	12.5874	13.7529	11	11
YBR092C	P24031	PHO3p	10.6667	10.6667	10.7066	12.6338	4	4
YMR305C	Q04951	SCW10p	12	15	17.9949	20.5656
YGR282C	P15703	BGL2p	26.3333	51.6667	29.2332	30.6709	19	24
YIL123W	P40472	SIM1p	10	19	5.56723	9.45378	3	3
YAR071W	P35842	PHO11p	8.5	8.5	13.7045	15.2034	3.5	4
YHR215W	P38693	PHO12p	20	20	13.7045	15.2034	3.5	4
YGL028C	P53189	SCW11p	21.5	35	9.68635	16.9742
YDR032C	Q12335	PST2p	49.6667	58.3333	29.0404	34.8485	36	36
YIL162W	P00724	SUC2p	5.5	30	15.0376	16.1654	9	14
YBR093C	P00635	PHO5p	12.8333	15.6667	4.60385	7.28051	4	4
YLR300W	P23776	EXG1p	9.83333	13.6667	11.8304	12.2768	12	33
YNR067C	P53753	DSE4p	5	5	6.80394	6.80394
YLR286C	P29029	CTS1p			3.55872	3.55872
YDR055W	Q12355	PST1p			9.45946	13.2883	7	7
YMR006C	Q03674	PLB2p			3.47025	4.10765	8.5	9
YJL174W	P39005	KRE9p			13.7681	13.7681
YJL171C	P46992	TOH1p			17.0455	17.1717
YJL078C	P47033	PRY3p			1.13507	1.13507
YDR261C	P52911	EXG2p			10.1423	16.3701
YNL160W	P38616	YGP1p			22.0339	24.5763	6	11
YDR371W	Q06350	CTS2p			8.41487	9.19765
YGL032C	P32781	AGA2p			11.4943	11.4943
YIL015W	P12630	BAR1p			10.2215	10.2215
YPR026W	P48016	ATH1p			5.11974	5.11974
